# Human Rhinovirus 16 impacts cilia structure in 3D cultured primary bronchial epithelial tissue through alternative splicing of host cilia RNAs

**DOI:** 10.1101/2025.08.26.672366

**Authors:** Christoforos Rozario, Quan Gu, Andrew Stevenson, Rose A Maciewicz, Sheila V Graham

**Affiliations:** MRC-University of Glasgow Centre for Virus Research, School of Infection and Immunity, College of Medical, Veterinary and Life Sciences, University of Glasgow, Glasgow, G61 1QH, Scotland, UK; GLAZgo Discovery Centre, School of Infection and Immunity, College of Medical, Veterinary and Life Sciences, University of Glasgow, Glasgow, G12 8TT, Scotland, UK

**Keywords:** Human rhinovirus, respiratory epithelial cell, SR proteins, SRPK1, cilia

## Abstract

Human rhinoviruses (HRV) are a leading cause of the common cold but can often lead to respiratory complications such as wheeze in young children. In a transcriptomic study of respiratory nasal swab specimens from children hospitalised with acute wheeze, a significant alteration was found in the expression of the serine/arginine rich splicing factor (SRSF) kinase, SRPK1, between HRV positive children with acute exacerbations and HRV negative controls. As this kinase can regulate host RNA splicing, we hypothesised that HRV infection could dysregulate the expression of host mRNAs to affect antiviral functions or to alter the morphological features of the infected respiratory epithelium. Here, we show that pharmacological inhibition of SRPK1 in primary bronchial epithelial cells resulted in increased HRV16 replication while overexpression of SRPK1 reduced viral replication. In a primary bronchial epithelial 3D model infected with HRV16 decreased phosphorylation of SRSF1, 3 and 6 was observed. Furthermore, transcriptomic and alternative splicing (AS) bioinformatic analysis revealed the significantly altered AS of 1228 host genes during infection. Subsequent pathway analysis revealed the enrichment of most of these genes in networks related to cilia development and function. HRV16 infection led to significantly decreased cilia length and total cilia numbers in the primary bronchial epithelial 3D model together with changes to selected cilia proteins. Overall, this investigation has unravelled novel cellular networks implemented during HRV infection that may lead to acute exacerbations of respiratory infections.

**Author summary:** Human rhinoviruses cause the common cold. In immunocompetent individuals this is usually a self-limiting infection. However, in young children and the elderly, infection can lead to complications such as bronchiolitis, croup, and wheezing. Rhinovirus infection can exacerbate chronic conditions such as cystic fibrosis, chronic obstructive pulmonary disease and asthma. Understanding the molecular pathology of this exacerbation could lead to new avenues for therapy. In this study, we discovered that a multifunctional cellular enzyme called serine arginine protein kinase 1 (SRPK1) is a restriction factor for human rhinovirus 16 (HRV16) infection. One key cellular function of SRPK1 is to regulate RNA splicing through modifying the SR proteins that normally enhance splicing. In three dimensional tissues grown from human bronchial epithelial cells, we found that HRV16 infection led to decreased levels of modified SR proteins. This change resulted in significant alterations in RNA expression in the infected cell. Most of these alterations affected production of the correct versions of cilia proteins resulting in reduced cilia numbers and cilia blunting. This type of damage due to HRV infection would result in inefficient clearance of subsequent viral infections prolonging the viral infection leading to lower respiratory tract infection and to exacerbations of existing chronic disease.
