## Supplementary Table 1 for "Human Rhinovirus 16 impacts cilia structure in 3D cultured primary bronchial epithelial tissue through alternative splicing of host cilia RNAs"

### Sheet: Sheet1
Log2 fold change	FDR	Gene ID	Gene Name	Known function
-5.211	0.00629	ENSG00000259584	RP11_521C202
-5.097	0.011	ENSG00000224038	RP11_347J148
-4.72	0.000514	ENSG00000278996	CH507_513H41
-3.596	0.000415	ENSG00000119508	NR4A3	nuclear receptor subfamily 4 group A member 3
-3.374	0.0204	ENSG00000245768	RP11_410D172
-3.214	0.000129	ENSG00000211892	IGHG4	immunoglobulin heavy constant gamma 4 (G4m marker)
-3.11	1.51e-06	ENSG00000215853	RPTN	repetin
-3.076	1.65e-06	ENSG00000236272	LOC105373051	uncharacterized LOC105373051
-3.057	0.000709	ENSG00000206120	EGFEM1P	EGF like and EMI domain containing 1, pseudogene
-2.965	0.0176	ENSG00000207741	mir-590	microRNA 590
-2.684	1.14e-21	ENSG00000229654	LINC02526	long intergenic non-protein coding RNA 2526
-2.63	0.00358	ENSG00000274276	CBS/CBSL	cystathionine beta-synthase
-2.548	0.000847	ENSG00000265547	RP11_293E12
-2.527	1e-06	ENSG00000134240	HMGCS2	3-hydroxy-3-methylglutaryl-CoA synthase 2
-2.491	4.12e-17	ENSG00000162745	OLFML2B	olfactomedin like 2B
-2.479	4.32e-08	ENSG00000153162	BMP6	bone morphogenetic protein 6
-2.463	0.0292	ENSG00000239921	LINC01471	long intergenic non-protein coding RNA 1471
-2.445	0.00343	ENSG00000236276	NDP-AS1	NDP antisense RNA 1
-2.428	6.51e-16	ENSG00000139292	LGR5	leucine rich repeat containing G protein-coupled receptor 5
-2.374	1.04e-08	ENSG00000258623	CTD_2325P23
-2.309	0.0008	ENSG00000106236	NPTX2	neuronal pentraxin 2
-2.292	0.00044	ENSG00000183729	NPBWR1	neuropeptides B and W receptor 1
-2.242	0.0456	ENSG00000100249	C22orf31	chromosome 22 open reading frame 31
-2.211	1.45e-10	ENSG00000172005	MAL	mal, T cell differentiation protein
-2.164	7.64e-07	ENSG00000254609	RP11_719K43
-2.152	0.0315	ENSG00000273394	RP11_255E66
-2.144	3e-12	ENSG00000115414	FN1	fibronectin 1
-2.099	0.000185	ENSG00000153404	PLEKHG4B	pleckstrin homology and RhoGEF domain containing G4B
-2.031	0.0293	ENSG00000250195	LOC105377448
-2.01	2.37e-17	ENSG00000101445	PPP1R16B	protein phosphatase 1 regulatory subunit 16B
-1.986	2.61e-11	ENSG00000166825	ANPEP	alanyl aminopeptidase, membrane
-1.984	0.0321	ENSG00000236675	MTX1P1	metaxin 1 pseudogene 1
-1.978	0.013	ENSG00000255147	RP11_655M144
-1.974	0.0015	ENSG00000229021	AL591893.1
-1.971	0.0426	ENSG00000248359	LOC105379011
-1.946	0.00333	ENSG00000183715	OPCML	opioid binding protein/cell adhesion molecule like
-1.869	0.000353	ENSG00000236345	SCAT8	S-phase cancer associated transcript 8
-1.865	0.00353	ENSG00000013297	CLDN11	claudin 11
-1.859	0.00242	ENSG00000276422	RP11_144A168
-1.843	0.000171	ENSG00000125508	SRMS	src-related kinase lacking C-terminal regulatory tyrosine and N-terminal myristylation sites
-1.809	0.0121	ENSG00000215498	FAM230B	family with sequence similarity 230 member B
-1.809	0.00142	ENSG00000101162	TUBB1	tubulin beta 1 class VI
-1.806	1.67e-06	ENSG00000165553	NGB	neuroglobin
-1.806	0.0182	ENSG00000130561	SAG	S-antigen visual arrestin
-1.803	0.00212	ENSG00000227712	RP11_418J173
-1.78	0.0148	ENSG00000262681	RP11_311F121
-1.776	5.56e-05	ENSG00000138615	CILP	cartilage intermediate layer protein
-1.77	0.00202	ENSG00000149294	NCAM1	neural cell adhesion molecule 1
-1.765	8.31e-10	ENSG00000170935	NCBP2L	nuclear cap binding protein subunit 2 like
-1.763	6.12e-05	ENSG00000152779	SLC16A12	solute carrier family 16 member 12
-1.729	7.17e-22	ENSG00000164776	PHKG1	phosphorylase kinase catalytic subunit gamma 1
-1.729	5.78e-16	ENSG00000265246	RP11_663N221
-1.719	1.46e-07	ENSG00000253181	LOC101929622	uncharacterized LOC101929622
-1.709	1.27e-19	ENSG00000154864	PIEZO2	piezo type mechanosensitive ion channel component 2
-1.709	3.21e-15	ENSG00000134551	PRH2	proline rich protein HaeIII subfamily 2
-1.698	0.0107	ENSG00000253404	LOC105379194	uncharacterized LOC105379194
-1.689	6.66e-06	ENSG00000267289	LOC100996288	uncharacterized LOC100996288
-1.674	2.69e-41	ENSG00000113361	CDH6	cadherin 6
-1.672	2.13e-07	ENSG00000255745	RP11_625L161
-1.651	3.96e-26	ENSG00000148541	FAM13C	family with sequence similarity 13 member C
-1.642	0.000131	ENSG00000273987	RP11_585P46
-1.624	1.07e-87	ENSG00000184500	PROS1	protein S
-1.611	0.0136	ENSG00000185070	FLRT2	fibronectin leucine rich transmembrane protein 2
-1.595	0.0361	ENSG00000275869	TP53TG3D (includes others)	TP53 target 3D
-1.587	3.08e-05	ENSG00000205325	AC0058631
-1.584	0.0448	ENSG00000275895	U2AF1/U2AF1L5	U2 small nuclear RNA auxiliary factor 1
-1.58	0.000293	ENSG00000180096	SEPTIN1	septin 1
-1.574	3.29e-07	ENSG00000188613	NANOS1	nanos C2HC-type zinc finger 1
-1.57	0.019	ENSG00000260287	TBC1D3 (includes others)	TBC1 domain family member 3F
-1.564	8.19e-12	ENSG00000198156	NPIPB15 (includes others)	nuclear pore complex interacting protein family member B15
-1.533	8e-07	ENSG00000135744	AGT	angiotensinogen
-1.529	1.81e-08	ENSG00000087245	MMP2	matrix metallopeptidase 2
-1.526	0.000933	ENSG00000150551	LYPD1	LY6/PLAUR domain containing 1
-1.525	0.00089	ENSG00000180638	SLC47A2	solute carrier family 47 member 2
-1.517	0.0299	ENSG00000268592	RAET1E-AS1	RAET1E antisense RNA 1
-1.517	0.0111	ENSG00000186326	RGS9BP	regulator of G protein signaling 9 binding protein
-1.515	4.1e-06	ENSG00000117834	SLC5A9	solute carrier family 5 member 9
-1.512	2.38e-08	ENSG00000197635	DPP4	dipeptidyl peptidase 4
-1.512	2.59e-26	ENSG00000283526	PRRT1B	proline rich transmembrane protein 1B
-1.51	9.23e-46	ENSG00000244067	GSTA2	glutathione S-transferase alpha 2
-1.505	0.0168	ENSG00000281333	RP11-900F13.3
-1.504	0.00619	ENSG00000152092	ASTN1	astrotactin 1
-1.496	0.028	ENSG00000277459	RP11_732A213
-1.495	0.000319	ENSG00000125046	SSUH2	ssu-2 homolog
-1.477	2.11e-12	ENSG00000120658	ENOX1	ecto-NOX disulfide-thiol exchanger 1
-1.467	0.00103	ENSG00000073670	ADAM11	ADAM metallopeptidase domain 11
-1.457	0.0136	ENSG00000272343	RP11_140I163
-1.454	0.00755	ENSG00000228216	RP11_367F231
-1.444	7.91e-10	ENSG00000225511	LINC00475	long intergenic non-protein coding RNA 475
-1.432	7.47e-20	ENSG00000249816	LINC00964	long intergenic non-protein coding RNA 964
-1.432	5.22e-08	ENSG00000261419	RP11_57A194
-1.427	0.002	ENSG00000248587	GDNF-AS1	GDNF antisense RNA 1
-1.423	2.17e-05	ENSG00000243024	RPS11P6	ribosomal protein S11 pseudogene 6
-1.42	0.0108	ENSG00000149654	CDH22	cadherin 22
-1.417	0.00887	ENSG00000283438	Metazoa_SRP
-1.408	5.64e-06	ENSG00000253474	RP11_10H31
-1.372	0.0109	ENSG00000168621	GDNF	glial cell derived neurotrophic factor
-1.372	0.000126	ENSG00000248925	HRAT5	heart tissue-associated transcript 5
-1.37	1.69e-19	ENSG00000198734	F5	coagulation factor V
-1.363	0.0317	ENSG00000008516	MMP25	matrix metallopeptidase 25
-1.361	1.03e-25	ENSG00000254153	CTA_398F102
-1.36	0.00473	ENSG00000236617	LOC101928530	uncharacterized LOC101928530
-1.341	0.00241	ENSG00000237862	LOC100506271	uncharacterized LOC100506271
-1.339	6.11e-05	ENSG00000177359	OVOS2
-1.329	3.67e-06	ENSG00000180914	OXTR	oxytocin receptor
-1.327	0.0427	ENSG00000183287	CCBE1	collagen and calcium binding EGF domains 1
-1.326	2.04e-05	ENSG00000276863	CTD_2047H165
-1.321	0.00529	ENSG00000272906	RP11_533E197
-1.311	0.0091	ENSG00000232977	LINC00327	long intergenic non-protein coding RNA 327
-1.309	4.18e-09	ENSG00000254197	RP11_10J215
-1.303	1.08e-10	ENSG00000075461	CACNG4	calcium voltage-gated channel auxiliary subunit gamma 4
-1.301	0.0166	ENSG00000237705	AC0089372
-1.291	5.25e-09	ENSG00000255491	LOC105375743
-1.291	0.00769	ENSG00000260296	RP11_395I63
-1.29	0.0442	ENSG00000203635	AC1444502
-1.289	0.00256	ENSG00000278633	LOC102724151	putative POM121-like protein 1
-1.288	0.0132	ENSG00000143556	S100A7	S100 calcium binding protein A7
-1.286	2.18e-26	ENSG00000198838	RYR3	ryanodine receptor 3
-1.285	2.97e-40	ENSG00000226950	DANCR	differentiation antagonizing non-protein coding RNA
-1.285	6.36e-31	ENSG00000170509	HSD17B13	hydroxysteroid 17-beta dehydrogenase 13
-1.282	7.91e-14	ENSG00000278484	RP11_95I166
-1.28	0.0365	ENSG00000225298	LINC00113	long intergenic non-protein coding RNA 113
-1.271	7.64e-06	ENSG00000166924	NYAP1	neuronal tyrosine phosphorylated phosphoinositide-3-kinase adaptor 1
-1.271	0.0139	ENSG00000260613	RP3_522J76
-1.27	0.00196	ENSG00000255774	LINC02747	long intergenic non-protein coding RNA 2747
-1.268	0.0434	ENSG00000087495	PHACTR3	phosphatase and actin regulator 3
-1.259	6.21e-12	ENSG00000150471	ADGRL3	adhesion G protein-coupled receptor L3
-1.258	2.92e-05	ENSG00000233695	GAS6-AS1	GAS6 antisense RNA 1
-1.247	0.0083	ENSG00000249973	CHCHD2P7	coiled-coil-helix-coiled-coil-helix domain containing 2 pseudogene 7
-1.234	0.00294	ENSG00000166073	GPR176	G protein-coupled receptor 176
-1.231	1.33e-17	ENSG00000159784	FAM131B	family with sequence similarity 131 member B
-1.218	0.000217	ENSG00000277235	RP4_550H17
-1.215	6.17e-18	ENSG00000166670	MMP10	matrix metallopeptidase 10
-1.214	0.0105	ENSG00000228792	RP11_354K12
-1.212	6.25e-16	ENSG00000144834	TAGLN3	transgelin 3
-1.21	0.000403	ENSG00000091128	LAMB4	laminin subunit beta 4
-1.196	0.00998	ENSG00000254528	RP11_728F114
-1.194	2.56e-05	ENSG00000244137	LOC107985359	uncharacterized LOC107985359
-1.193	0.0007	ENSG00000163207	IVL	involucrin
-1.191	3.6e-05	ENSG00000228541	AC0931591
-1.187	0.000114	ENSG00000125910	S1PR4	sphingosine-1-phosphate receptor 4
-1.181	1.93e-06	ENSG00000167371	PRRT2	proline rich transmembrane protein 2
-1.175	1.95e-11	ENSG00000165194	PCDH19	protocadherin 19
-1.167	3.25e-05	ENSG00000235142	LINC02532	long intergenic non-protein coding RNA 2532
-1.15	2.39e-07	ENSG00000233068	RP1_140K81
-1.15	0.023	ENSG00000181029	TRAPPC5	trafficking protein particle complex 5
-1.146	0.00112	ENSG00000173728	C1orf100	chromosome 1 open reading frame 100
-1.145	0.0178	ENSG00000163501	IHH	Indian hedgehog signaling molecule
-1.139	0.000909	ENSG00000272256	RP11_489E74
-1.13	3.38e-07	ENSG00000164176	EDIL3	EGF like repeats and discoidin domains 3
-1.124	2.75e-10	ENSG00000214900	LINC01588	long intergenic non-protein coding RNA 1588
-1.118	0.000842	ENSG00000139055	ERP27	endoplasmic reticulum protein 27
-1.108	1.39e-25	ENSG00000101448	EPPIN	epididymal peptidase inhibitor
-1.105	7.39e-11	ENSG00000053524	MCF2L2	MCF.2 cell line derived transforming sequence-like 2
-1.101	0.00271	ENSG00000180532	ZSCAN4	zinc finger and SCAN domain containing 4
-1.099	1.54e-08	ENSG00000265148	TSPOAP1-AS1	TSPOAP1, SUPT4H1 and RNF43 antisense RNA 1
-1.097	8.14e-11	ENSG00000263011	RP11_473M2011
-1.094	0.00142	ENSG00000170558	CDH2	cadherin 2
-1.094	0.00959	ENSG00000231441	DST-AS1	DST antisense RNA 1
-1.092	0.0278	ENSG00000260448	LCMT1-AS1	LCMT1 antisense RNA 1
-1.086	0.0303	ENSG00000227582	ADGRF5P1	adhesion G protein-coupled receptor F5 pseudogene 1
-1.085	0.047	ENSG00000147234	FRMPD3	FERM and PDZ domain containing 3
-1.082	1.48e-06	ENSG00000246228	CASC8	cancer susceptibility 8
-1.082	9e-49	ENSG00000170482	SLC23A1	solute carrier family 23 member 1
-1.079	1.4e-20	ENSG00000162873	KLHDC8A	kelch domain containing 8A
-1.072	0.0124	ENSG00000228108	AC0928393
-1.072	0.0202	ENSG00000250220	RP11_692D121
-1.071	0.0165	ENSG00000233837	EIF3LP2	eukaryotic translation initiation factor 3 subunit L pseudogene 2
-1.071	2.28e-10	ENSG00000205076	LGALS7/LGALS7B	galectin 7
-1.065	9.06e-08	ENSG00000232192	KIF26B-AS1	KIF26B antisense RNA 1
-1.062	0.00176	ENSG00000234648	AL1621513
-1.061	0.0379	ENSG00000233205	AC1084792
-1.052	2.22e-18	ENSG00000231769	RP1_8B14
-1.051	1.25e-05	ENSG00000196366	C9orf163	chromosome 9 open reading frame 163
-1.049	0.0114	ENSG00000174680	GRIK1-AS1	GRIK1 antisense RNA 1
-1.049	0.018	ENSG00000205301	MGAT4D	MGAT4 family member D
-1.045	2.85e-14	ENSG00000272831	RP11_792A84
-1.041	0.0309	ENSG00000196337	CGB7	chorionic gonadotropin subunit beta 7
-1.039	3.38e-07	ENSG00000137672	TRPC6	transient receptor potential cation channel subfamily C member 6
-1.035	0.0125	ENSG00000235269	LINC02331	long intergenic non-protein coding RNA 2331
-1.032	1.6e-11	ENSG00000243543	WFDC6	WAP four-disulfide core domain 6
-1.029	1.56e-43	ENSG00000187240	DYNC2H1	dynein cytoplasmic 2 heavy chain 1
-1.026	0.0311	ENSG00000215267	AKR1C7P	aldo-keto reductase family 1 member C7, pseudogene
-1.026	2.27e-15	ENSG00000134532	SOX5	SRY-box transcription factor 5
-1.018	1.19e-27	ENSG00000102048	ASB9	ankyrin repeat and SOCS box containing 9
-1.018	1.79e-11	ENSG00000082397	EPB41L3	erythrocyte membrane protein band 4.1 like 3
-1.01	0.002	ENSG00000267028	TCF4-AS1	TCF4 antisense RNA 1
-1.002	0.00825	ENSG00000234936	AC0108835
-1.001	4.12e-07	ENSG00000116039	ATP6V1B1	ATPase H+ transporting V1 subunit B1
1.001	4.24e-12	ENSG00000104689	TNFRSF10A	TNF receptor superfamily member 10a
1.009	1.82e-44	ENSG00000263528	IKBKE	inhibitor of nuclear factor kappa B kinase subunit epsilon
1.01	8.76e-20	ENSG00000040199	PHLPP2	PH domain and leucine rich repeat protein phosphatase 2
1.01	5.41e-48	ENSG00000164054	SHISA5	shisa family member 5
1.012	1.32e-57	ENSG00000189377	CXCL17	C-X-C motif chemokine ligand 17
1.012	1e-34	ENSG00000154451	GBP5	guanylate binding protein 5
1.012	1.76e-65	ENSG00000100911	PSME2	proteasome activator subunit 2
1.013	1.92e-43	ENSG00000138035	PNPT1	polyribonucleotide nucleotidyltransferase 1
1.014	1.73e-28	ENSG00000156413	FUT6	fucosyltransferase 6
1.017	9.52e-07	ENSG00000253417	LINC02159	long intergenic non-protein coding RNA 2159
1.018	0.022	ENSG00000272463	RP11_532F63
1.018	2.29e-10	ENSG00000101276	SLC52A3	solute carrier family 52 member 3
1.025	2.58e-32	ENSG00000112096	SOD2	superoxide dismutase 2
1.026	2.91e-45	ENSG00000162645	GBP2	guanylate binding protein 2
1.029	0.0461	ENSG00000260577	RP11_615I22
1.031	0.0478	ENSG00000233588	CYP51A1P2	cytochrome P450 family 51 subfamily A member 1 pseudogene 2
1.032	6.9e-31	ENSG00000002587	HS3ST1	heparan sulfate-glucosamine 3-sulfotransferase 1
1.033	9.22e-06	ENSG00000246582	LOC389641	uncharacterized LOC389641
1.034	1.18e-26	ENSG00000103316	CRYM	crystallin mu
1.034	1.44e-45	ENSG00000141664	ZCCHC2	zinc finger CCHC-type containing 2
1.048	1.92e-11	ENSG00000255398	HCAR3	hydroxycarboxylic acid receptor 3
1.051	0.0468	ENSG00000225131	PSME2P2	proteasome activator subunit 2 pseudogene 2
1.058	5.14e-47	ENSG00000137752	CASP1	caspase 1
1.063	3.01e-51	ENSG00000162896	PIGR	polymeric immunoglobulin receptor
1.064	1.15e-10	ENSG00000175147	TMEM51-AS1	TMEM51 antisense RNA 1
1.066	0.0234	ENSG00000254838	GVINP1	GTPase, very large interferon inducible pseudogene 1
1.068	3.05e-07	ENSG00000228918	LINC01344	long intergenic non-protein coding RNA 1344
1.069	5.94e-22	ENSG00000140297	GCNT3	glucosaminyl (N-acetyl) transferase 3, mucin type
1.069	0.032	ENSG00000259420	LOC105370906
1.071	4.32e-06	ENSG00000081181	ARG2	arginase 2
1.071	0.000135	ENSG00000214049	UCA1	urothelial cancer associated 1
1.072	8.09e-10	ENSG00000129048	ACKR4	atypical chemokine receptor 4
1.073	1.24e-28	ENSG00000164211	STARD4	StAR related lipid transfer domain containing 4
1.075	0.0101	ENSG00000164484	TMEM200A	transmembrane protein 200A
1.078	5.82e-10	ENSG00000165259	HDX	highly divergent homeobox
1.08	3.7e-10	ENSG00000110944	IL23A	interleukin 23 subunit alpha
1.08	1.4e-06	ENSG00000184988	TMEM106A	transmembrane protein 106A
1.085	0.000345	ENSG00000170961	HAS2	hyaluronan synthase 2
1.085	0.028	ENSG00000210154	MT-TD	tRNA
1.085	0.0281	ENSG00000261812	TUBB8P7	tubulin beta 8 class VIII pseudogene 7
1.09	2.87e-18	ENSG00000176928	GCNT4	glucosaminyl (N-acetyl) transferase 4
1.09	0.0148	ENSG00000119714	GPR68	G protein-coupled receptor 68
1.092	4.63e-06	ENSG00000251076	LOC101927023	uncharacterized LOC101927023
1.096	2.04e-31	ENSG00000173702	MUC13	mucin 13, cell surface associated
1.097	8.47e-19	ENSG00000130038	CRACR2A	calcium release activated channel regulator 2A
1.105	4.23e-19	ENSG00000134070	IRAK2	interleukin 1 receptor associated kinase 2
1.107	1.84e-60	ENSG00000155287	SLC25A28	solute carrier family 25 member 28
1.108	3.68e-65	ENSG00000121060	TRIM25	tripartite motif containing 25
1.111	0.00138	ENSG00000141314	RHBDL3	rhomboid like 3
1.113	9.36e-12	ENSG00000196408	NOXO1	NADPH oxidase organizer 1
1.115	7.55e-31	ENSG00000118322	ATP10B	ATPase phospholipid transporting 10B (putative)
1.118	9.05e-06	ENSG00000272669	RP3_508I1521
1.119	3.51e-26	ENSG00000151012	SLC7A11	solute carrier family 7 member 11
1.12	1.63e-09	ENSG00000198183	BPIFA1	BPI fold containing family A member 1
1.121	1.78e-34	ENSG00000073605	GSDMB	gasdermin B
1.125	0.0152	ENSG00000177301	KCNA2	potassium voltage-gated channel subfamily A member 2
1.131	1.46e-28	ENSG00000215182	MUC5AC	mucin 5AC, oligomeric mucus/gel-forming
1.142	1.68e-52	ENSG00000093134	VNN3	vanin 3
1.145	4.98e-09	ENSG00000138798	EGF	epidermal growth factor
1.146	2.6e-10	ENSG00000157111	TMEM171	transmembrane protein 171
1.149	3.64e-33	ENSG00000136689	IL1RN	interleukin 1 receptor antagonist
1.15	0.00137	ENSG00000007952	NOX1	NADPH oxidase 1
1.152	1.2e-22	ENSG00000223960	CHROMR	cholesterol induced regulator of metabolism RNA
1.158	8.79e-39	ENSG00000263639	MSMB	microseminoprotein beta
1.16	0.0431	ENSG00000140368	PSTPIP1	proline-serine-threonine phosphatase interacting protein 1
1.161	1.41e-10	ENSG00000149557	FEZ1	fasciculation and elongation protein zeta 1
1.167	0.000461	ENSG00000197410	DCHS2	dachsous cadherin-related 2
1.168	6.17e-71	ENSG00000163565	IFI16	interferon gamma inducible protein 16
1.172	0.00358	ENSG00000176907	TCIM	transcriptional and immune response regulator
1.176	1.15e-41	ENSG00000159399	HK2	hexokinase 2
1.18	1.56e-18	ENSG00000080031	PTPRH	protein tyrosine phosphatase receptor type H
1.182	5.82e-25	ENSG00000167157	PRRX2	paired related homeobox 2
1.183	6.14e-34	ENSG00000182853	VMO1	vitelline membrane outer layer 1 homolog
1.184	4.84e-52	ENSG00000179344	HLA-DQB1	major histocompatibility complex, class II, DQ beta 1
1.185	1.69e-55	ENSG00000184678	H2BC21	H2B clustered histone 21
1.185	1.48e-42	ENSG00000118515	SGK1	serum/glucocorticoid regulated kinase 1
1.188	2.74e-56	ENSG00000130164	LDLR	low density lipoprotein receptor
1.189	5.34e-58	ENSG00000163993	S100P	S100 calcium binding protein P
1.192	4.76e-07	ENSG00000128165	ADM2	adrenomedullin 2
1.193	2.15e-46	ENSG00000099194	SCD	stearoyl-CoA desaturase
1.195	0.0188	ENSG00000225462	FDPSP1	farnesyl diphosphate synthase pseudogene 1
1.196	0.00839	ENSG00000160201	U2AF1/U2AF1L5	U2 small nuclear RNA auxiliary factor 1
1.205	5.1e-06	ENSG00000186806	VSIG10L	V-set and immunoglobulin domain containing 10 like
1.212	7.63e-10	ENSG00000198758	EPS8L3	EPS8 like 3
1.219	5.92e-40	ENSG00000115919	KYNU	kynureninase
1.225	1.09e-35	ENSG00000090376	IRAK3	interleukin 1 receptor associated kinase 3
1.227	4.43e-49	ENSG00000026950	BTN3A1	butyrophilin subfamily 3 member A1
1.229	0.0325	ENSG00000275496	LOC389831 (includes others)	uncharacterized LOC389831
1.23	1.01e-06	ENSG00000261618	LINC02605	long intergenic non-protein coding RNA 2605
1.233	0.00502	ENSG00000206341	HLA-H	major histocompatibility complex, class I, H (pseudogene)
1.24	2.22e-30	ENSG00000125999	BPIFB1	BPI fold containing family B member 1
1.241	2.25e-16	ENSG00000164308	ERAP2	endoplasmic reticulum aminopeptidase 2
1.241	1.48e-11	ENSG00000167701	GPT	glutamic--pyruvic transaminase
1.245	0.0166	ENSG00000120094	HOXB1	homeobox B1
1.245	1.37e-11	ENSG00000167105	TMEM92	transmembrane protein 92
1.245	2.83e-23	ENSG00000112299	VNN1	vanin 1
1.256	1.56e-64	ENSG00000000971	CFH	complement factor H
1.256	0.00105	ENSG00000186281	GPAT2	glycerol-3-phosphate acyltransferase 2, mitochondrial
1.256	3.14e-16	ENSG00000073756	PTGS2	prostaglandin-endoperoxide synthase 2
1.257	3.56e-55	ENSG00000261040	WFDC21P	WAP four-disulfide core domain 21, pseudogene
1.259	0.000547	ENSG00000177335	C8orf31	chromosome 8 open reading frame 31
1.26	7.11e-30	ENSG00000163218	PGLYRP4	peptidoglycan recognition protein 4
1.267	0.00597	ENSG00000259354	RP11_519G163
1.268	7.51e-73	ENSG00000124201	ZNFX1	zinc finger NFX1-type containing 1
1.269	6.59e-07	ENSG00000227039	ITGB2-AS1	ITGB2 antisense RNA 1
1.271	6.89e-80	ENSG00000151726	ACSL1	acyl-CoA synthetase long chain family member 1
1.271	0.000508	ENSG00000130822	PNCK	pregnancy up-regulated nonubiquitous CaM kinase
1.271	9.01e-36	ENSG00000164342	TLR3	toll like receptor 3
1.272	0.0012	ENSG00000169896	ITGAM	integrin subunit alpha M
1.275	7.38e-06	ENSG00000100344	PNPLA3	patatin like phospholipase domain containing 3
1.278	8.86e-05	ENSG00000261371	PECAM1	platelet and endothelial cell adhesion molecule 1
1.279	0.0474	ENSG00000144214	LYG1	lysozyme g1
1.281	7.06e-19	ENSG00000118849	RARRES1	retinoic acid receptor responder 1
1.288	0.026	ENSG00000249740	LINC01265	long intergenic non-protein coding RNA 1265
1.29	2.96e-15	ENSG00000100170	SLC5A1	solute carrier family 5 member 1
1.292	0.000673	ENSG00000238000	RP11_274E72
1.293	3.12e-31	ENSG00000185022	MAFF	MAF bZIP transcription factor F
1.295	0.0241	ENSG00000260742	RP11_366L51
1.304	1.64e-60	ENSG00000100342	APOL1	apolipoprotein L1
1.304	0.0428	ENSG00000166211	SPIC	Spi-C transcription factor
1.31	7.1e-25	ENSG00000124875	CXCL6	C-X-C motif chemokine ligand 6
1.312	0.000768	ENSG00000277117	ICOSLG/LOC102723996	inducible T cell costimulator ligand
1.318	2.28e-115	ENSG00000075673	ATP12A	ATPase H+/K+ transporting non-gastric alpha2 subunit
1.318	1.44e-52	ENSG00000144802	NFKBIZ	NFKB inhibitor zeta
1.318	2.36e-78	ENSG00000122643	NT5C3A	5'-nucleotidase, cytosolic IIIA
1.318	7e-53	ENSG00000168016	TRANK1	tetratricopeptide repeat and ankyrin repeat containing 1
1.32	0.0191	ENSG00000213513	IMPDH1P5	inosine monophosphate dehydrogenase 1 pseudogene 5
1.324	2.6e-75	ENSG00000186470	BTN3A2	butyrophilin subfamily 3 member A2
1.326	0.000116	ENSG00000281100	RP11-640L9.2
1.328	0.0384	ENSG00000263846	CIAPIN1P	cytokine induced apoptosis inhibitor 1 pseudogene
1.329	2.24e-16	ENSG00000197536	IRF1-AS1	IRF1 antisense RNA 1
1.329	3.95e-12	ENSG00000075035	WSCD2	WSC domain containing 2
1.334	0.00012	ENSG00000227038	GTF2IP7	general transcription factor IIi pseudogene 7
1.339	0.000909	ENSG00000204889	KRT40	keratin 40
1.34	1.9e-74	ENSG00000132109	TRIM21	tripartite motif containing 21
1.343	6.52e-40	ENSG00000105388	CEACAM5	CEA cell adhesion molecule 5
1.343	1.11e-14	ENSG00000280202	RP5_1180D121
1.346	9.72e-74	ENSG00000121858	TNFSF10	TNF superfamily member 10
1.348	1.33e-24	ENSG00000169116	PARM1	prostate androgen-regulated mucin-like protein 1
1.349	4.38e-21	ENSG00000163817	SLC6A20	solute carrier family 6 member 20
1.359	0.00894	ENSG00000254750	CASP1P2	caspase 1 pseudogene 2
1.36	2.27e-73	ENSG00000178685	PARP10	poly(ADP-ribose) polymerase family member 10
1.36	1.53e-08	ENSG00000175518	UBQLNL	ubiquilin like
1.363	1.18e-73	ENSG00000136816	TOR1B	torsin family 1 member B
1.369	1.85e-08	ENSG00000135914	HTR2B	5-hydroxytryptamine receptor 2B
1.376	1.84e-105	ENSG00000160710	ADAR	adenosine deaminase RNA specific
1.376	1.63e-43	ENSG00000138166	DUSP5	dual specificity phosphatase 5
1.377	8.83e-72	ENSG00000108679	LGALS3BP	galectin 3 binding protein
1.378	0.0498	ENSG00000271134	RP11_416L212
1.38	1.23e-46	ENSG00000100336	APOL4	apolipoprotein L4
1.38	3.07e-42	ENSG00000148344	PTGES	prostaglandin E synthase
1.382	7.36e-14	ENSG00000151692	RNF144A	ring finger protein 144A
1.391	2.16e-68	ENSG00000204257	HLA-DMA	major histocompatibility complex, class II, DM alpha
1.399	1.24e-31	ENSG00000140835	CHST4	carbohydrate sulfotransferase 4
1.399	1.42e-10	ENSG00000008517	IL32	interleukin 32
1.401	1.25e-64	ENSG00000204267	TAP2	transporter 2, ATP binding cassette subfamily B member
1.407	7.91e-18	ENSG00000114378	HYAL1	hyaluronidase 1
1.409	8.19e-12	ENSG00000213492	NT5C3AP1	5'-nucleotidase, cytosolic IIIA pseudogene 1
1.41	1.99e-41	ENSG00000163739	CXCL1	C-X-C motif chemokine ligand 1
1.415	1.92e-20	ENSG00000120217	CD274	CD274 molecule
1.422	1.73e-89	ENSG00000123609	NMI	N-myc and STAT interactor
1.441	0.00202	ENSG00000226666	HSPA9P1	heat shock protein family A (Hsp70) member 9 pseudogene 1
1.441	5.36e-65	ENSG00000141574	SECTM1	secreted and transmembrane 1
1.441	1.5e-104	ENSG00000067066	SP100	SP100 nuclear antigen
1.446	0.0489	ENSG00000226268	RP11_61N203
1.447	5.41e-50	ENSG00000172345	STARD5	StAR related lipid transfer domain containing 5
1.45	1.71e-06	ENSG00000197444	OGDHL	oxoglutarate dehydrogenase like
1.454	1.61e-119	ENSG00000204264	PSMB8	proteasome subunit beta 8
1.459	3.36e-32	ENSG00000124102	PI3	peptidase inhibitor 3
1.462	6.89e-07	ENSG00000172602	RND1	Rho family GTPase 1
1.462	5.27e-09	ENSG00000224810	RP11_538D162
1.466	2.56e-25	ENSG00000205835	GMNC	geminin coiled-coil domain containing
1.478	2.06e-88	ENSG00000221963	APOL6	apolipoprotein L6
1.48	2.39e-15	ENSG00000169247	SH3TC2	SH3 domain and tetratricopeptide repeats 2
1.481	2.34e-82	ENSG00000132256	TRIM5	tripartite motif containing 5
1.483	9.17e-95	ENSG00000170581	STAT2	signal transducer and activator of transcription 2
1.485	1.49e-19	ENSG00000148926	ADM	adrenomedullin
1.485	1.84e-54	ENSG00000198682	PAPSS2	3'-phosphoadenosine 5'-phosphosulfate synthase 2
1.487	4.11e-05	ENSG00000224295	OLFM5P	olfactomedin family member 5, pseudogene
1.492	0.0317	ENSG00000169413	RNASE6	ribonuclease A family member k6
1.494	0.0106	ENSG00000279320	RP11_329N153
1.498	0.0419	ENSG00000258498	DIO3OS	DIO3 opposite strand upstream RNA
1.498	6.95e-112	ENSG00000133328	PLAAT2	phospholipase A and acyltransferase 2
1.505	1e-26	ENSG00000184371	CSF1	colony stimulating factor 1
1.506	6.36e-15	ENSG00000091513	TF	transferrin
1.512	3.15e-83	ENSG00000168961	LGALS9	galectin 9
1.517	1.8e-105	ENSG00000140464	PML	promyelocytic leukemia
1.522	0.00676	ENSG00000259529	RP11-468E2.4
1.525	6.67e-05	ENSG00000271605	MILR1	mast cell immunoglobulin like receptor 1
1.528	7.07e-39	ENSG00000121380	BCL2L14	BCL2 like 14
1.538	1.26e-11	ENSG00000146192	FGD2	FYVE, RhoGEF and PH domain containing 2
1.541	0.000198	ENSG00000280007	AC00807910
1.544	4.16e-15	ENSG00000162840	MT2P1	metallothionein 2 pseudogene 1
1.544	5.78e-25	ENSG00000181634	TNFSF15	TNF superfamily member 15
1.545	3.04e-07	ENSG00000185338	SOCS1	suppressor of cytokine signaling 1
1.551	6.15e-10	ENSG00000181577	C6orf223	chromosome 6 open reading frame 223
1.555	0.00894	ENSG00000121797	CCRL2	C-C motif chemokine receptor like 2
1.564	2.28e-85	ENSG00000125148	MT2A	metallothionein 2A
1.564	1.83e-06	ENSG00000167355	OR51B5	olfactory receptor family 51 subfamily B member 5
1.566	2.37e-45	ENSG00000198959	TGM2	transglutaminase 2
1.568	2.17e-104	ENSG00000130813	SHFL	shiftless antiviral inhibitor of ribosomal frameshifting
1.571	0.00865	ENSG00000148965	SAA4	serum amyloid A4, constitutive
1.58	3.31e-66	ENSG00000130234	ACE2	angiotensin I converting enzyme 2
1.585	2.38e-39	ENSG00000272636	DOC2B	double C2 domain beta
1.586	7.6e-43	ENSG00000007306	CEACAM7	CEA cell adhesion molecule 7
1.589	4.31e-10	ENSG00000280153	RP11_876N243
1.601	5.97e-64	ENSG00000185201	IFITM2	interferon induced transmembrane protein 2
1.601	3.95e-05	ENSG00000249631	LOC107986178
1.601	1.39e-42	ENSG00000111912	NCOA7	nuclear receptor coactivator 7
1.606	1.33e-133	ENSG00000196126	HLA-DRB1	major histocompatibility complex, class II, DR beta 1
1.607	6.46e-11	ENSG00000162692	VCAM1	vascular cell adhesion molecule 1
1.611	3.32e-22	ENSG00000168404	MLKL	mixed lineage kinase domain like pseudokinase
1.624	7.76e-17	ENSG00000164691	TAGAP	T cell activation RhoGTPase activating protein
1.625	8.07e-10	ENSG00000160233	LRRC3	leucine rich repeat containing 3
1.627	7.94e-30	ENSG00000196735	HLA-DQA1	major histocompatibility complex, class II, DQ alpha 1
1.63	1.99e-05	ENSG00000205436	EXOC3L4	exocyst complex component 3 like 4
1.638	2.27e-07	ENSG00000226549	SCDP1	stearoyl-CoA desaturase pseudogene 1
1.643	2.76e-40	ENSG00000166920	C15orf48	chromosome 15 open reading frame 48
1.643	4.41e-26	ENSG00000019186	CYP24A1	cytochrome P450 family 24 subfamily A member 1
1.644	0.0226	ENSG00000213886	UBD	ubiquitin D
1.647	0.000979	ENSG00000089041	P2RX7	purinergic receptor P2X 7
1.648	0.026	ENSG00000005102	MEOX1	mesenchyme homeobox 1
1.652	6.67e-65	ENSG00000079385	CEACAM1	CEA cell adhesion molecule 1
1.653	5.46e-90	ENSG00000162078	ZG16B	zymogen granule protein 16B
1.663	1.19e-72	ENSG00000179583	CIITA	class II major histocompatibility complex transactivator
1.665	0.0468	ENSG00000224667	AC0134708
1.665	0.00262	ENSG00000229391	HLA-DRB6	major histocompatibility complex, class II, DR beta 6 (pseudogene)
1.669	5.62e-11	ENSG00000204516	MICB	MHC class I polypeptide-related sequence B
1.673	0.00562	ENSG00000268601	AC1155223
1.679	0.000927	ENSG00000227619	RP11_492E32
1.682	1.21e-15	ENSG00000100078	PLA2G3	phospholipase A2 group III
1.686	5.31e-195	ENSG00000204592	HLA-E	major histocompatibility complex, class I, E
1.693	9.49e-06	ENSG00000172243	CLEC7A	C-type lectin domain containing 7A
1.7	2.69e-09	ENSG00000163735	CXCL5	C-X-C motif chemokine ligand 5
1.702	8.76e-161	ENSG00000106785	TRIM14	tripartite motif containing 14
1.703	5.56e-85	ENSG00000019582	CD74	CD74 molecule
1.706	1.36e-07	ENSG00000104213	PDGFRL	platelet derived growth factor receptor like
1.711	1.06e-25	ENSG00000213928	IRF9	interferon regulatory factor 9
1.713	3.52e-57	ENSG00000162511	LAPTM5	lysosomal protein transmembrane 5
1.722	1.18e-14	ENSG00000117009	KMO	kynurenine 3-monooxygenase
1.726	3.52e-07	ENSG00000123838	C4BPA	complement component 4 binding protein alpha
1.727	0.00132	ENSG00000281386	RP11-237N19.3
1.729	7.16e-10	ENSG00000256262	USP30-AS1	USP30 antisense RNA 1
1.731	0.000327	ENSG00000154096	THY1	Thy-1 cell surface antigen
1.75	4.4e-83	ENSG00000023445	BIRC3	baculoviral IAP repeat containing 3
1.752	6.05e-26	ENSG00000137198	GMPR	guanosine monophosphate reductase
1.753	3.52e-32	ENSG00000225492	GBP1P1	guanylate binding protein 1 pseudogene 1
1.754	0.0065	ENSG00000125144	MT1G	metallothionein 1G
1.759	7.46e-10	ENSG00000130775	THEMIS2	thymocyte selection associated family member 2
1.761	2.54e-20	ENSG00000223865	HLA-DPB1	major histocompatibility complex, class II, DP beta 1
1.765	1.28e-162	ENSG00000275395	FCGBP	Fc fragment of IgG binding protein
1.766	2.83e-84	ENSG00000111801	BTN3A3	butyrophilin subfamily 3 member A3
1.768	1.05e-96	ENSG00000162654	GBP4	guanylate binding protein 4
1.771	6.18e-05	ENSG00000166250	CLMP	CXADR like membrane protein
1.777	7.06e-06	ENSG00000111863	ADTRP	androgen dependent TFPI regulating protein
1.784	0.00114	ENSG00000159167	STC1	stanniocalcin 1
1.795	9.17e-82	ENSG00000163874	ZC3H12A	zinc finger CCCH-type containing 12A
1.803	1.91e-32	ENSG00000117983	MUC5B	mucin 5B, oligomeric mucus/gel-forming
1.807	4.8e-18	ENSG00000172159	FRMD3	FERM domain containing 3
1.819	1.93e-10	ENSG00000168412	MTNR1A	melatonin receptor 1A
1.823	0.00396	ENSG00000210117	MT-TW	tRNA
1.827	5.39e-61	ENSG00000242574	HLA-DMB	major histocompatibility complex, class II, DM beta
1.829	3.79e-06	ENSG00000196859	KRT39	keratin 39
1.829	3.93e-05	ENSG00000230149	RP3_508I1519
1.83	7.55e-31	ENSG00000251152	RP11_281P231
1.835	2.34e-161	ENSG00000163840	DTX3L	deltex E3 ubiquitin ligase 3L
1.841	8.92e-31	ENSG00000179930	ZNF648	zinc finger protein 648
1.85	0.0155	ENSG00000028137	TNFRSF1B	TNF receptor superfamily member 1B
1.856	2.83e-86	ENSG00000162366	PDZK1IP1	PDZK1 interacting protein 1
1.857	9.05e-09	ENSG00000119535	CSF3R	colony stimulating factor 3 receptor
1.867	0.000447	ENSG00000171711	DEFB4A/DEFB4B	defensin beta 4A
1.869	0.000434	ENSG00000130300	PLVAP	plasmalemma vesicle associated protein
1.881	1.51e-208	ENSG00000166710	B2M	beta-2-microglobulin
1.888	3.57e-13	ENSG00000247317	LY6E-DT	LY6E divergent transcript
1.889	4.37e-41	ENSG00000169252	ADRB2	adrenoceptor beta 2
1.896	0.0136	ENSG00000138685	FGF2	fibroblast growth factor 2
1.9	2.28e-156	ENSG00000162551	ALPL	alkaline phosphatase, biomineralization associated
1.902	9.31e-95	ENSG00000173821	RNF213	ring finger protein 213
1.911	9.18e-24	ENSG00000081041	CXCL2	C-X-C motif chemokine ligand 2
1.911	5.84e-10	ENSG00000147168	IL2RG	interleukin 2 receptor subunit gamma
1.913	2.94e-77	ENSG00000198502	HLA-DRB5	major histocompatibility complex, class II, DR beta 5
1.928	0.0024	ENSG00000226521	AC1263651
1.93	3.17e-41	ENSG00000188761	BCL2L15	BCL2 like 15
1.93	1.94e-20	ENSG00000234393	RP11_211N115
1.937	5.97e-06	ENSG00000073146	MOV10L1	Mov10 like RISC complex RNA helicase 1
1.96	0.0437	ENSG00000108381	ASPA	aspartoacylase
1.966	6.74e-47	ENSG00000169429	CXCL8	C-X-C motif chemokine ligand 8
1.968	6.38e-96	ENSG00000163644	PPM1K	protein phosphatase, Mg2+/Mn2+ dependent 1K
1.98	6.5e-06	ENSG00000255221	CARD17	caspase recruitment domain family member 17
1.981	7.27e-219	ENSG00000206503	HLA-A	major histocompatibility complex, class I, A
1.984	4.69e-31	ENSG00000213500	LAP3P2	leucine aminopeptidase 3 pseudogene 2
1.996	4.06e-109	ENSG00000185215	TNFAIP2	TNF alpha induced protein 2
2.007	5.4e-138	ENSG00000172183	ISG20	interferon stimulated exonuclease gene 20
2.015	1.01e-118	ENSG00000204616	TRIM31	tripartite motif containing 31
2.016	2.32e-262	ENSG00000002549	LAP3	leucine aminopeptidase 3
2.017	3.37e-158	ENSG00000108771	DHX58	DExH-box helicase 58
2.026	1.89e-93	ENSG00000136514	RTP4	receptor transporter protein 4
2.036	0.00358	ENSG00000154898	CCDC144CP	coiled-coil domain containing 144C, pseudogene
2.042	5.11e-207	ENSG00000055332	EIF2AK2	eukaryotic translation initiation factor 2 alpha kinase 2
2.071	1.2e-90	ENSG00000125730	C3	complement C3
2.074	1.21e-192	ENSG00000059378	PARP12	poly(ADP-ribose) polymerase family member 12
2.076	0.00286	ENSG00000131126	TEX101	testis expressed 101
2.082	0.0412	ENSG00000174236	REP15	RAB15 effector protein
2.107	0.00664	ENSG00000231187	LOC101927699	uncharacterized LOC101927699
2.11	1.19e-42	ENSG00000163734	CXCL3	C-X-C motif chemokine ligand 3
2.115	9.31e-193	ENSG00000204287	HLA-DRA	major histocompatibility complex, class II, DR alpha
2.116	9.62e-42	ENSG00000135899	SP110	SP110 nuclear body protein
2.121	7.29e-06	ENSG00000198963	RORB	RAR related orphan receptor B
2.123	0.00156	ENSG00000105246	EBI3	Epstein-Barr virus induced 3
2.149	0.00961	ENSG00000275882	IKBKGP1	inhibitor of nuclear factor kappa B kinase subunit gamma pseudogene 1
2.162	4.44e-104	ENSG00000240065	PSMB9	proteasome subunit beta 9
2.164	1.36e-101	ENSG00000282851	BISPR	BST2 interferon stimulated positive regulator
2.165	2.81e-83	ENSG00000204261	PSMB8-AS1	PSMB8 antisense RNA 1 (head to head)
2.191	7.22e-07	ENSG00000139567	ACVRL1	activin A receptor like type 1
2.193	0.0293	ENSG00000172554	SNTG2	syntrophin gamma 2
2.199	2.49e-212	ENSG00000204525	HLA-C	major histocompatibility complex, class I, C
2.199	0.00619	ENSG00000162510	MATN1	matrilin 1
2.2	1.81e-159	ENSG00000205413	SAMD9	sterile alpha motif domain containing 9
2.218	6.73e-08	ENSG00000167916	KRT24	keratin 24
2.219	1.7e-197	ENSG00000152778	IFIT5	interferon induced protein with tetratricopeptide repeats 5
2.22	3.77e-234	ENSG00000173193	PARP14	poly(ADP-ribose) polymerase family member 14
2.222	1.75e-174	ENSG00000185880	TRIM69	tripartite motif containing 69
2.228	2.47e-42	ENSG00000128383	APOBEC3A	apolipoprotein B mRNA editing enzyme catalytic subunit 3A
2.228	2.82e-48	ENSG00000168062	BATF2	basic leucine zipper ATF-like transcription factor 2
2.232	4.37e-66	ENSG00000229474	PATL2	PAT1 homolog 2
2.234	7.49e-203	ENSG00000188313	PLSCR1	phospholipid scramblase 1
2.242	7.11e-24	ENSG00000224389	C4A/C4B	complement C4A (Rodgers blood group)
2.25	5.83e-143	ENSG00000160932	LY6E	lymphocyte antigen 6 family member E
2.252	2.27e-29	ENSG00000244731	C4A/C4B	complement C4A (Rodgers blood group)
2.269	1.37e-08	ENSG00000243650	RN7SL834P	RNA, 7SL, cytoplasmic 834, pseudogene
2.287	1e-15	ENSG00000246375	PPM1K-DT
2.29	9.7e-166	ENSG00000025708	TYMP	thymidine phosphorylase
2.298	5.28e-149	ENSG00000130589	HELZ2	helicase with zinc finger 2
2.312	3.88e-96	ENSG00000010030	ETV7	ETS variant transcription factor 7
2.321	3.1e-190	ENSG00000117228	GBP1	guanylate binding protein 1
2.323	2.75e-214	ENSG00000168394	TAP1	transporter 1, ATP binding cassette subfamily B member
2.329	4.07e-08	ENSG00000140379	BCL2A1	BCL2 related protein A1
2.362	1.26e-76	ENSG00000146859	TMEM140	transmembrane protein 140
2.367	3.83e-183	ENSG00000184979	USP18	ubiquitin specific peptidase 18
2.385	2.02e-06	ENSG00000165178	NCF1C	neutrophil cytosolic factor 1C pseudogene
2.394	6.03e-198	ENSG00000156587	UBE2L6	ubiquitin conjugating enzyme E2 L6
2.419	7.82e-173	ENSG00000115267	IFIH1	interferon induced with helicase C domain 1
2.424	6.31e-05	ENSG00000110448	CD5	CD5 molecule
2.451	1.52e-126	ENSG00000149131	SERPING1	serpin family G member 1
2.455	4.32e-136	ENSG00000231389	HLA-DPA1	major histocompatibility complex, class II, DP alpha 1
2.474	1.02e-272	ENSG00000132274	TRIM22	tripartite motif containing 22
2.49	4.75e-06	ENSG00000222017	AC0119971
2.493	0.0484	ENSG00000198099	ADH4	alcohol dehydrogenase 4 (class II), pi polypeptide
2.506	1.08e-06	ENSG00000179044	EXOC3L1	exocyst complex component 3 like 1
2.514	1.53e-43	ENSG00000198488	B3GNT6	UDP-GlcNAc:betaGal beta-1,3-N-acetylglucosaminyltransferase 6
2.516	5.42e-150	ENSG00000243649	CFB	complement factor B
2.528	9.49e-05	ENSG00000125735	TNFSF14	TNF superfamily member 14
2.537	8.59e-75	ENSG00000110446	SLC15A3	solute carrier family 15 member 3
2.558	2.72e-27	ENSG00000142224	IL19	interleukin 19
2.564	2.13e-07	ENSG00000162614	NEXN	nexilin F-actin binding protein
2.58	4.81e-219	ENSG00000068079	IFI35	interferon induced protein 35
2.599	1.16e-13	ENSG00000240219	RP11_430C75
2.604	0.0413	ENSG00000163823	CCR1	C-C motif chemokine receptor 1
2.605	2.51e-105	ENSG00000159403	C1R	complement C1r
2.615	5.13e-18	ENSG00000272941	RP11_134L101
2.62	2.45e-201	ENSG00000181381	DDX60L	DExD/H-box 60 like
2.655	1.96e-20	ENSG00000188263	IL17REL	interleukin 17 receptor E like
2.669	1.71e-277	ENSG00000138496	PARP9	poly(ADP-ribose) polymerase family member 9
2.678	1.93e-06	ENSG00000205364	MT1M	metallothionein 1M
2.694	4.37e-129	ENSG00000185507	IRF7	interferon regulatory factor 7
2.701	5.18e-05	ENSG00000213931	HBE1	hemoglobin subunit epsilon 1
2.701	1.15e-13	ENSG00000204632	HLA-G	major histocompatibility complex, class I, G
2.72	4.27e-10	ENSG00000230438	SERPINB9P1	serpin family B member 9 pseudogene 1
2.749	1.22e-132	ENSG00000148346	LCN2	lipocalin 2
2.751	3.17e-173	ENSG00000140853	NLRC5	NLR family CARD domain containing 5
2.758	0.00265	ENSG00000182487	NCF1B	neutrophil cytosolic factor 1B pseudogene
2.758	4.59e-71	ENSG00000256870	SLC5A8	solute carrier family 5 member 8
2.799	4.1e-241	ENSG00000196684	HSH2D	hematopoietic SH2 domain containing
2.8	1.28e-24	ENSG00000115009	CCL20	C-C motif chemokine ligand 20
2.896	6.28e-245	ENSG00000177409	SAMD9L	sterile alpha motif domain containing 9 like
2.897	3.28e-105	ENSG00000134339	SAA2	serum amyloid A2
2.935	1.9e-08	ENSG00000104951	IL4I1	interleukin 4 induced 1
2.935	0	ENSG00000115415	STAT1	signal transducer and activator of transcription 1
2.974	0.000381	ENSG00000230191	RP4_725G103
3.026	0.00021	ENSG00000126262	FFAR2	free fatty acid receptor 2
3.067	7.6e-19	ENSG00000188404	SELL	selectin L
3.128	2.14e-285	ENSG00000107201	DDX58	DExD/H-box helicase 58
3.129	4.54e-13	ENSG00000277511	CTD_2095E45
3.133	1.65e-65	ENSG00000253522	MIR3142HG
3.138	3.93e-38	ENSG00000089692	LAG3	lymphocyte activating 3
3.146	1.81e-155	ENSG00000131203	IDO1	indoleamine 2,3-dioxygenase 1
3.177	2.77e-11	ENSG00000157303	SUSD3	sushi domain containing 3
3.196	0.0325	ENSG00000135898	GPR55	G protein-coupled receptor 55
3.248	0	ENSG00000234745	HLA-B	major histocompatibility complex, class I, B
3.297	0	ENSG00000078081	LAMP3	lysosomal associated membrane protein 3
3.298	0.0333	ENSG00000184844	CYCSP45	CYCS pseudogene 45
3.298	0	ENSG00000140279	DUOX2	dual oxidase 2
3.299	0.0333	ENSG00000248641	HMGA1P2	high mobility group AT-hook 1 pseudogene 2
3.3	0.0328	ENSG00000120645	IQSEC3	IQ motif and Sec7 domain ArfGEF 3
3.324	1.56e-21	ENSG00000091137	SLC26A4	solute carrier family 26 member 4
3.325	0.000448	ENSG00000232680	LOC101927522	uncharacterized LOC101927522
3.338	4.08e-49	ENSG00000223722	RP11_467L135
3.355	1.43e-185	ENSG00000173432	SAA1	serum amyloid A1
3.369	2.5e-26	ENSG00000177294	FBXO39	F-box protein 39
3.392	0.0213	ENSG00000249138	SLED1	proteoglycan 3, pro eosinophil major basic protein 2 pseudogene
3.395	0.0191	ENSG00000238015	RP4_641G123
3.396	0.0205	ENSG00000278897	AC0209511
3.404	0	ENSG00000142089	IFITM3	interferon induced transmembrane protein 3
3.42	2.45e-32	ENSG00000050730	TNIP3	TNFAIP3 interacting protein 3
3.434	0	ENSG00000206337	HCP5	HLA complex P5
3.438	1.76e-10	ENSG00000197646	PDCD1LG2	programmed cell death 1 ligand 2
3.457	6.02e-50	ENSG00000272666	LOC105373098	uncharacterized LOC105373098
3.489	0.00711	ENSG00000172482	AGXT	alanine--glyoxylate and serine--pyruvate aminotransferase
3.516	5.08e-15	ENSG00000144596	GRIP2	glutamate receptor interacting protein 2
3.524	3.65e-106	ENSG00000182326	C1S	complement C1s
3.639	2.82e-10	ENSG00000271503	CCL5	C-C motif chemokine ligand 5
3.64	1.37e-23	ENSG00000158517	NCF1	neutrophil cytosolic factor 1
3.642	1.01e-306	ENSG00000089127	OAS1	2'-5'-oligoadenylate synthetase 1
3.689	2.38e-44	ENSG00000204936	CD177	CD177 molecule
3.729	0.00243	ENSG00000136872	ALDOB	aldolase, fructose-bisphosphate B
3.768	0	ENSG00000137965	IFI44	interferon induced protein 44
3.796	0	ENSG00000204642	HLA-F	major histocompatibility complex, class I, F
3.799	6.18e-54	ENSG00000233705	SLC26A4-AS1	SLC26A4 antisense RNA 1
3.802	0.00133	ENSG00000261117	RP11_333O11
3.851	1.26e-210	ENSG00000130487	KLHDC7B	kelch domain containing 7B
3.938	0	ENSG00000111335	OAS2	2'-5'-oligoadenylate synthetase 2
4.007	0	ENSG00000138642	HERC6	HECT and RLD domain containing E3 ubiquitin protein ligase family member 6
4.093	3.51e-27	ENSG00000273272	LOC102724608	uncharacterized LOC102724608
4.121	0	ENSG00000130303	BST2	bone marrow stromal cell antigen 2
4.141	0	ENSG00000157601	MX1	MX dynamin like GTPase 1
4.228	2.94e-05	ENSG00000181074	OR52N4	olfactory receptor family 52 subfamily N member 4 (gene/pseudogene)
4.238	4.66e-279	ENSG00000132530	XAF1	XIAP associated factor 1
4.242	7.29e-37	ENSG00000102524	TNFSF13B	TNF superfamily member 13b
4.257	0	ENSG00000111331	OAS3	2'-5'-oligoadenylate synthetase 3
4.279	1.81e-05	ENSG00000124391	IL17C	interleukin 17C
4.303	0	ENSG00000134321	RSAD2	radical S-adenosyl methionine domain containing 2
4.37	3.92e-81	ENSG00000108342	CSF3	colony stimulating factor 3
4.447	1.33e-306	ENSG00000134326	CMPK2	cytidine/uridine monophosphate kinase 2
4.469	1.46e-06	ENSG00000240710	RP11_430C74
4.596	1.41e-32	ENSG00000188282	RUFY4	RUN and FYVE domain containing 4
4.672	3.15e-245	ENSG00000140274	DUOXA2	dual oxidase maturation factor 2
4.677	6.78e-08	ENSG00000269720	CCDC194
4.718	5.66e-32	ENSG00000225964	NRIR
4.738	0.0398	ENSG00000169894	MUC3A	mucin 3A, cell surface associated
4.738	0.0381	ENSG00000164744	SUN3	Sad1 and UNC84 domain containing 3
4.742	0.0329	ENSG00000223715	LINC01208	long intergenic non-protein coding RNA 1208
4.81	2.52e-230	ENSG00000138646	HERC5	HECT and RLD domain containing E3 ubiquitin protein ligase 5
4.995	0.0131	ENSG00000253838	RP11_44K62
4.996	0.0106	ENSG00000250564	RP11_215P84
5.004	1.23e-17	ENSG00000138755	CXCL9	C-X-C motif chemokine ligand 9
5.043	0	ENSG00000133106	EPSTI1	epithelial stromal interaction 1
5.049	1.51e-289	ENSG00000119917	IFIT3	interferon induced protein with tetratricopeptide repeats 3
5.108	0.00671	ENSG00000198785	GRIN3A	glutamate ionotropic receptor NMDA type subunit 3A
5.229	3.85e-61	ENSG00000163568	AIM2	absent in melanoma 2
5.239	0	ENSG00000165949	IFI27	interferon alpha inducible protein 27
5.398	0.00193	ENSG00000092054	MYH7	myosin heavy chain 7
5.423	0	ENSG00000185745	IFIT1	interferon induced protein with tetratricopeptide repeats 1
5.486	0.000989	ENSG00000233975	LINC02574	long intergenic non-protein coding RNA 2574
5.559	0	ENSG00000185885	IFITM1	interferon induced transmembrane protein 1
5.631	0	ENSG00000183486	MX2	MX dynamin like GTPase 2
5.705	3.28e-289	ENSG00000187608	ISG15	ISG15 ubiquitin like modifier
5.783	9.99e-05	ENSG00000225101	OR52K3P	olfactory receptor family 52 subfamily K member 3 pseudogene
5.912	2.79e-05	ENSG00000183709	IFNL2	interferon lambda 2
5.971	2.3e-05	ENSG00000197110	IFNL3	interferon lambda 3
6.085	2.85e-273	ENSG00000135114	OASL	2'-5'-oligoadenylate synthetase like
6.101	0	ENSG00000126709	IFI6	interferon alpha inducible protein 6
6.268	9.9e-167	ENSG00000169245	CXCL10	C-X-C motif chemokine ligand 10
6.427	5.38e-08	ENSG00000233473	RAD1P2	RAD1 pseudogene 2
6.59	3.92e-09	ENSG00000271581	XXbac-BPG248L24.12
6.803	1.77e-10	ENSG00000182393	IFNL1	interferon lambda 1
7.176	3.5e-112	ENSG00000124256	ZBP1	Z-DNA binding protein 1
7.434	2.82e-115	ENSG00000169248	CXCL11	C-X-C motif chemokine ligand 11
8.776	2.16e-41	ENSG00000226025	LGALS17A	galectin 14 pseudogene
